# *APC* and *P53* mutations synergize to create a therapeutic vulnerability to NOTUM inhibition in advanced colorectal cancer

**DOI:** 10.1101/2022.07.26.501557

**Authors:** Yuhua Tian, Xin Wang, Zvi Cramer, Joshua Rhoades, Katrina N. Estep, Xianghui Ma, Stephanie Adams Tzivelekidis, Bryson W Katona, F Brad Johnson, Zhengquan Yu, Mario Andres Blanco, Christopher Lengner, Ning Li

**Affiliations:** Department of Biomedical Sciences, School of Veterinary Medicine, University of Pennsylvania, Philadelphia, PA, United States; Department of Pathology and Laboratory Medicine, Perelman School of Medicine, University of Pennsylvania, Philadelphia, PA, United States; Children’s Hospital of Philadelphia; Department of Medicine, Perelman School of Medicine, University of Pennsylvania, Philadelphia, PA, United States; China Agricultural University; University of Pennsylvania School of Veterinary Medicine; University of Pennsylvania

## Abstract

Colorectal cancer (CRC) is a leading cause of cancer-related deaths globally, with the majority of cases initiated by inactivation of the APC tumor suppressor. This results in the constitutive transcriptional activation of the canonical WNT signal transduction pathway effector β-Catenin, along with induction of WNT feedback inhibitors, including the extracellular palmitoleoyl-protein carboxylesterase NOTUM. Here, we show that NOTUM retains cell-autonomous tumor suppressive activity in APC-null adenomatous lesions despite constitutive β-Catenin activation. Strikingly, we find that NOTUM becomes an obligate oncogene upon subsequent P53 inactivation during the adenoma-adenocarcinoma transition, and that these phenotypes are WNT-independent, resulting from differential activity of NOTUM upon its enzymatic targets Glypican 1 and 4 in early vs. late-stage disease, respectively. Ultimately, preclinical mouse models of CRC and human tumoroid cultures demonstrate that pharmacological inhibition of NOTUM is highly effective in arresting primary adenocarcinoma growth and inhibiting metastatic colonization of distal organs. The finding that a single agent targeting an extracellular enzyme is effective in treating highly aggressive tumors make NOTUM a novel therapeutic vulnerability in advanced colorectal adenocarcinomas.
