## Supplemental Tables for "*APC* and *P53* mutations synergize to create a therapeutic vulnerability to NOTUM inhibition in advanced colorectal cancer": Supplemental Table 1.xlsx

### Sheet: Sheet1
2810404F17Rik
4930425O10Rik
Abca1
Adcy1
Adgrl1
Adm
Adssl1
Angpt2
Asprv1
Aspscr1
Bmp1
Cadm1
Ccdc136
Ccdc141
Ccdc3
Ccdc80
Cdh13
Cdkn1c
Cfi
Cib2
Cited1
Col18a1
Csf1
Ctxn1
Cyp27a1
Dbn1
Ddah2
Dennd1c
Dkk3
Dmpk
Eml1
Enah
Evx1os
F5
Fam43a
Fermt2
Fgfrl1
Fn1
Frmd6
Fscn1
Gdf11
Gkn3
Gm11713
Grk3
Gsdma
H1fx
H2afy2
Hist3h2ba
Hp
Ifitm1
Ifitm6
Kif1a
Kif26b
Lef1
Lgr5
Lhpp
Limch1
Limd2
Ltb
Marcksl1
Mdga2
Mex3a
Mmp11
Mt3
Mt4
Mvb12b
Nav2
Nfe2l3
Nkd1
Nlgn2
Notum
Notumos
Pdgfrl
Pfn2
Pitpnc1
Plagl1
Plekho1
Pnliprp1
Pnliprp2
Prex2
Prox1
Prox1os
Prr18
Ptn
Ptpre
Pycr1
Qk
Ramp3
Rbms3
Rem2
Rgs12
Rhoj
Ripor2
Robo1
Sbspon
Sectm1b
Sema3f
Sema7a
Slc30a2
Snn
Sox17
Sox21
Sox4
Sp5
Spock2
Spp1
Stra6
Stx11
Syt11
Tanc2
Tead2
Tenm4
Tesc
Tex15
Tnfrsf19
Tubb4a
Vangl2
Vim
Wnt10a
Wnt6
Xylt1
Ypel1
Zfp503
