## Supplemental Tables for "*APC* and *P53* mutations synergize to create a therapeutic vulnerability to NOTUM inhibition in advanced colorectal cancer": Supplemental Table 2.xlsx

### Sheet: Sheet1
A ctrl vs A Notum shRNA		Up= Up in Notum shRNA
name	NGenes	Direction	PValue	FDR
HALLMARK_E2F_TARGETS	202	Up	5.72798e-05	0.00281891
HALLMARK_CHOLESTEROL_HOMEOSTASIS	70	Up	0.000166266	0.00281891
HALLMARK_PROTEIN_SECRETION	92	Down	0.000174749	0.00281891
HALLMARK_G2M_CHECKPOINT	199	Up	0.000225513	0.00281891
HALLMARK_ALLOGRAFT_REJECTION	116	Up	0.00709347	0.0709347
HALLMARK_MTORC1_SIGNALING	193	Up	0.0105304	0.0877531
HALLMARK_OXIDATIVE_PHOSPHORYLATION	192	Down	0.0163734	0.116953
HALLMARK_INTERFERON_ALPHA_RESPONSE	90	Up	0.0194242	0.120007
HALLMARK_P53_PATHWAY	183	Down	0.0217796	0.120007
HALLMARK_INTERFERON_GAMMA_RESPONSE	160	Up	0.0240013	0.120007
AP ctrl vs AP Notum shRNA		Up= Up in Notum shRNA
name	NGenes	Direction	PValue	FDR
HALLMARK_INTERFERON_ALPHA_RESPONSE	90	Down	3.09911e-09	1.54955e-07
HALLMARK_TNFA_SIGNALING_VIA_NFKB	177	Up	5.79071e-06	0.000144768
HALLMARK_FATTY_ACID_METABOLISM	135	Down	0.000557157	0.009139
HALLMARK_MYC_TARGETS_V2	58	Up	0.00073112	0.009139
HALLMARK_INTERFERON_GAMMA_RESPONSE	160	Down	0.00132664	0.0132664
HALLMARK_UNFOLDED_PROTEIN_RESPONSE	110	Up	0.00421123	0.0350936
HALLMARK_TGF_BETA_SIGNALING	50	Up	0.00559056	0.0399326
HALLMARK_MYC_TARGETS_V1	202	Up	0.00912038	0.0570024
HALLMARK_G2M_CHECKPOINT	199	Up	0.0110825	0.0615696
HALLMARK_ADIPOGENESIS	183	Down	0.0170847	0.0854237
