## Supplemental Tables for "*APC* and *P53* mutations synergize to create a therapeutic vulnerability to NOTUM inhibition in advanced colorectal cancer": Supplemental Table 3.xlsx

### Sheet: Sheet1
Gene	primer (5’→3’)
sgApc-F	GTAATGCATGTGGAACTTTG
sgApc-R	CAAAGTTCCACATGCATTAC
sgTrp53-F	TCCGAGTGTCAGGAGCTCC
sgTrp53-R	GGAGCTCCTGACACTCGGA
sgSmad4-F	TCTGTGGAGGTGGCCTGATC
sgSmad4-R	GATCAGGCCACCTCCACAGA
sgNotum-F	GGTGCGCGTGCTGCTACTGC
sgNotum-R	GCAGTAGCAGCACGCGCACC
sgGpc1-F	CGCTGGTCGTCTGCGCCCGC
sgGpc1-R	GCGGGCGCAGACGACCAGCG
sgGpc4-F	CGACGTCTCTACGTGTCCAA
sgGpc4-R	TTGGACACGTAGAGACGTCG
sgGpc6 -F	CCGAGCCTTCACGTCCGCCG
sgGpc6-R	CGGCGGACGTGAAGGCTCGG
sgControl-F	ATTGAGAATTCGTTTCAAGG
sgControl-R	CCTTGAAACGAATTCTCAAT
shNotum-F	CCGGTGCCTGTCTCATGAGATCATCACTCGAGTGATGATCTCATGAGACAGGCTTTTTG
shNotum-R	AATTCAAAAAGCCTGTCTCATGAGATCATCACTCGAGTGATGATCTCATGAGACAGGCA
shControl-F	CCGGTCAACAAGATGAAGAGCACCAACTCGAGTTGGTGCTCTTCATCTTGTTGTTTTTG
shControl-R	AATTCAAAAACAACAAGATGAAGAGCACCAACTCGAGTTGGTGCTCTTCATCTTGTTGA
Apc-F	TTGACTGGACCAAGAGAGCAGG
Apc -R	CCTGCTCTCTTGGTCCAGTCAA
Trp53-F	GCCAGCCTGGGATAAGTGAGAT
Trp53-R	ATCTCACTTATCCCAGGCTGGC
Smad4-F	GGGGGCTAAAGTTCTGCCACA
Smad4-R	TGTGGCAGAACTTTAGCCCCC
qNotum-F1	GCGGTGGTTACTCTTTCTGG
qNotum-R1	GTCTTTGGAGCTCATGAGGC
qNotum-F2	CTGCGTGGTACACTCAAGGA
qNotum-R2	GCCTTATGGCTGTCATGGAA
qGapdh-F	AGACGGCCGCATCTTCTT
qGapdh-R	TTCACACCGACCTTCACCAT
qAxin2-F	GATCCACGGAAACAGCTGAA
qAxin2-R	AGCCGGAACCTACGTGATAA
qAscl2-F	ATCTGCCCGGAGCATGGAA
qAscl2-R	ACTGCTGCAGGACTCCCTA
qCcnd1-F	TGCCGAGAAGTTGTGCATCTA
qCcnd1-R	TGTTCACCAGAAGCAGTTCCA
qLgr5-F	ACGCCTTTGGAAACCTCTCC
qLgr5-R	CAGGCTGTGGAGTCCATCAAA
qNOTUM-F	GTGGAACTGCTTCTTTGGCT
qNOTUM-R	CAGGTGCACGTTGTCCAC
qGAPDH-F	GTCTCCTCTGACTTCAACAGCG
qGAPDH-R	ACCACCCTGTTGCTGTAGCCAA
NotumS239A-F	GGGAGCGCAGCTGGGGGCACC
NotumS239A-R	CCCAGCTGCGCTCCCGGCCAA
